# Single-cell transcriptomics reveals transcriptional diversity of sea cucumber perivisceral fluid coelomocytes

**DOI:** 10.64898/2026.02.20.704403

**Authors:** Noé Wambreuse, Arnaud Lavergne, Laurence Fievez, Fabrice Bureau, Libin Zhang, Beini Deng, Guillaume Caulier, Igor Eeckhaut, Jérôme Delroisse

## Abstract

Echinoderms possess a complex immune system, primarily relying on coelomocytes – immune cells circulating in coelomic fluids. Over the last few decades, various coelomocytes have been described based on morphological features, with holothuroids exhibiting the highest diversity of cell morphotypes among the different echinoderm classes. However, while the overall immune function of these cells is broadly accepted, their respective functions remain unclear, and molecular data specific to the different cell types are still limited in the literature. In this study, we address this gap in functional information and molecular data by using single-cell RNA sequencing (scRNA-seq) on coelomocytes from the perivisceral fluid of *Holothuria forskali*. We identified 10 distinct clusters, each assumed to correspond to a distinct transcriptional coelomocyte population. Among these, cluster 0 occupies a central position relative to the others, suggesting it may represent “progenitor cells”, whereas cluster 6 is markedly divergent from all other clusters. Functional enrichment analyses revealed that some clusters ensure key immune functions, including pathogen recognition, phagocytosis, complement activation and redox balance regulation. In addition, examination of the processed samples under a microscope confirms the presence of a small proportion of recently discovered carotenocytes (7.0%) in the perivisceral fluid, a cell type rich in carotenoids. By using transcriptomics data previously obtained for this cell type by bulk RNA sequencing (bRNA-seq), it was possible to confidently identify cluster 6 as carotenocytes and provide further insights into their gene expression. While further analyses are needed to link other clusters to the different morphotypes previously described in the literature, this pioneer study presents preliminary data on the functional diversity of holothuroid coelomocytes, which could be of broad interest for a better understanding of holothuroid immunity as well as for the study of immune cell lineage evolution across deuterostomes.
