## Supplementary material for "Single-cell transcriptomics reveals transcriptional diversity of sea cucumber perivisceral fluid coelomocytes": Table S3

### Sheet: Filtered annotation
Gene_ID	cluster	p-value	avg_log2FC	pct.1	pct.2	p_val_adj	Annotation_ID	E-value	Annotation	Abbreviation
CL5014.Contig2	0	2.67778e-20	0.620364	0.968	0.984	2.03456e-15	YP_003457267.1	7.6e-193	cytochrome b [Holothuria forskali] >CBH40176.1 cytochrome b [Holothuria forskali]	CYTB
Unigene68553	0	1.87839e-13	0.6119	0.763	0.774	1.42718e-08	YP_003457265.1	1.4e-298	NADH dehydrogenase subunit 5 [Holothuria forskali] >CBH40174.1 NADH dehydrogenase subunit 5 [Holothuria forskali]	ND5
Unigene65390	0	2.46891e-12	0.599287	0.821	0.881	1.87585e-07	YP_009139034.1	8.3e-125	cytochrome c oxidase subunit III [Holothuria scabra] >AKE49645.1 cytochrome c oxidase subunit III [Holothuria scabra]	COX3
Unigene156	0	6.12991e-12	0.661502	0.772	0.832	4.65744e-07	YP_003457274.1	3.3e-102	ATP synthase F0 subunit 6 [Holothuria forskali] >CBH40183.1 ATPase subunit 6 [Holothuria forskali]	ATP6
Unigene2681	0	5.42055e-08	3.54199	0.022	0.003	0.00411848	PIK58391.1	5.6e-165	hypothetical protein BSL78_04709, partial [Apostichopus japonicus]	HP_BSL78_04709
Unigene98546	1	1.30257e-19	10.1804	0.03	0	9.89678e-15	XP_003114013.1	1.9e-07	hypothetical protein CRE_27453 [Caenorhabditis remanei] >EFP05351.1 hypothetical protein CRE_27453 [Caenorhabditis remanei]	HP_CRE_27453
Unigene21075	1	1.77085e-17	9.8334	0.027	0	1.34548e-12	VDM43795.1	3.1e-09	unnamed protein product [Toxocara canis]	UPP
Unigene99232	1	4.57759e-11	10.8835	0.016	0	3.478e-06	PIK46394.1	6.5e-09	hypothetical protein BSL78_16743 [Apostichopus japonicus]	HP_BSL78_16743
CL10648.Contig33	1	5.4165e-10	10.0943	0.014	0	4.1154e-05	PIK58523.1	9.3e-171	putative techylectin-5B-like [Apostichopus japonicus]	TCL5B
Unigene113530	1	6.44584e-09	12.0545	0.012	0	0.000489748	PIK55696.1	5.9e-11	hypothetical protein BSL78_07402 [Apostichopus japonicus]	HP_BSL78_07402
Unigene43388	2	6.15427e-11	7.23966	0.015	0	4.67596e-06	PIK57716.1	4.9e-160	putative alpha-1,2-mannosyltransferase ALG9 [Apostichopus japonicus]	ALG9
Unigene47716	2	6.15427e-11	7.66151	0.015	0	4.67596e-06	PIK45716.1	1e-54	hypothetical protein BSL78_17422 [Apostichopus japonicus]	HP_BSL78_17422
CL2176.Contig5	2	1.41438e-09	6.97129	0.013	0	0.000107463	XP_022089419.1	0	laminin subunit alpha-like isoform X2 [Acanthaster planci]	LAMA_X2
CL9794.Contig2	2	3.2862e-08	7.95864	0.011	0	0.00249682	PIK60459.1	6.8e-117	hypothetical protein BSL78_02568 [Apostichopus japonicus]	HP_BSL78_02568
Unigene54097	2	4.93145e-08	7.0401	0.013	0	0.00374687	XP_022101867.1	7.3e-168	poly(A)-specific ribonuclease PARN-like [Acanthaster planci]	PARN
CL7325.Contig7	3	5.22672e-238	4.8813	0.578	0.046	3.97121e-233	AEK99010.1	1.8e-41	c-type lectin [Apostichopus japonicus]	CTL
CL7370.Contig9	3	1.36023e-09	5.34116	0.018	0.001	0.000103349	PIK49137.1	5.7e-136	putative tartrate-resistant acid phosphatase type 5 [Apostichopus japonicus]	TRAP5
Unigene29132	3	1.51446e-08	5.5947	0.018	0.001	0.00115067	ADX36428.1	6.6e-116	complement factor B [Apostichopus japonicus]	CFB
Unigene22804	3	2.47935e-08	6.64297	0.011	0	0.00188379	PIK47283.1	2.3e-24	hypothetical protein BSL78_15861, partial [Apostichopus japonicus]	HP_BSL78_15861
Unigene57568	3	2.47935e-08	7.2232	0.011	0	0.00188379	PIK43110.1	4.8e-53	putative adenosine receptor A3-like [Apostichopus japonicus]	ADORA3
CL4487.Contig3	4	2.25606e-19	5.35484	0.044	0.002	1.71414e-14	PIK46150.1	9.9e-234	T-box transcription factor Tbx2	TMP19
CL4282.Contig6	4	2.95678e-15	5.85959	0.029	0.001	2.24653e-10	PIK51146.1	8.2e-18	putative cystine	HP_BSL78_23007
CL4282.Contig4	4	4.3836e-14	5.20433	0.029	0.001	3.33062e-09	PIK51146.1	3.2e-79	putative cystine	CYS
CL4282.Contig5	4	4.3836e-14	5.20433	0.029	0.001	3.33062e-09	PIK51146.1	6.4e-99	putative cystine	CYS
CL4487.Contig2	4	8.3834e-14	6.62003	0.027	0.001	6.36962e-09	PIK46150.1	1e-236	T-box transcription factor Tbx2	TBX2
Unigene47249	5	7.87285e-34	11.2443	0.048	0	5.98171e-29	PIK54973.1	1e-53	hypothetical protein BSL78_08112 [Apostichopus japonicus]	HP_BSL78_08112
Unigene47845	5	2.81593e-13	9.68581	0.017	0	2.13951e-08	XP_003728220.1	0	uncharacterized protein LOC100892659 [Strongylocentrotus purpuratus]	UP_LOC100892659
CL4374.Contig1	5	2.5591e-10	9.27751	0.013	0	1.94438e-05	PIK58441.1	1.2e-08	putative natterin-3-like [Apostichopus japonicus]	NAT3
CL6156.Contig2	5	2.5591e-10	8.96696	0.013	0	1.94438e-05	PIK54064.1	4.3e-211	putative arylsulfatase B [Apostichopus japonicus]	ARSB
CL11203.Contig1	5	2.5591e-10	9.41598	0.013	0	1.94438e-05	PIK61180.1	5.2e-117	phage shock protein A (IM30) [Apostichopus japonicus]	PspA
Unigene62585	6	7.00214e-77	11.9877	0.11	0	5.32016e-72	PIK57098.1	1.1e-172	bone morphogenetic protein [Apostichopus japonicus]	BMP
CL4541.Contig1	6	7.07523e-46	10.9973	0.065	0	5.37569e-41	PIK33484.1	3.4e-77	putative collagen alpha-2(VIII) chain-like [Apostichopus japonicus]	COL8A2
Unigene45267	6	1.88154e-41	11.2246	0.058	0	1.42957e-36	XP_030850343.1	8.9e-178	N-acetylated-alpha-linked acidic dipeptidase 2 [Strongylocentrotus purpuratus]	NAALAD2
CL7620.Contig1	6	5.00314e-37	11.018	0.052	0	3.80133e-32	XP_030835603.1	6.5e-51	cytochrome P450 4V2 isoform X2 [Strongylocentrotus purpuratus]	CYP4V2
Unigene66961	6	5.00314e-37	11.2009	0.052	0	3.80133e-32	ALI93841.1	3.9e-214	Hes [Holothuria glaberrima]	HES
CL5726.Contig3	7	0	7.73044	0.574	0.003	0	XP_006817019.1	1.5e-28	PREDICTED: uncharacterized protein LOC102808054 [Saccoglossus kowalevskii]	UP_LOC102808054
CL10859.Contig5	7	7.00347e-234	9.92556	0.362	0.001	5.32117e-229	PIK57931.1	1.1e-114	Matrix metalloproteinase-16 [Apostichopus japonicus]	MMP16
Unigene56964	7	2.58644e-83	11.1842	0.117	0	1.96515e-78	PIK50758.1	8.6e-103	putative deleted in malignant brain tumors 1 protein-like [Apostichopus japonicus]	DMBT1
Unigene108189	7	6.39e-24	9.24925	0.032	0	4.85506e-19	PIK50374.1	2.4e-32	putative nesprin-1 [Apostichopus japonicus]	SYNE1
Unigene19647	7	3.44049e-11	7.91577	0.021	0	2.61405e-06	PIK52116.1	1.7e-222	hypothetical protein BSL78_10963 [Apostichopus japonicus]	HP_BSL78_10963
Unigene56066	8	0	9.1325	0.973	0.012	0	KAF5304192.1	6.7e-08	hypothetical protein FQR65_LT18893 [Abscondita terminalis]	HP_FQR65_LT18893
Unigene32901	8	0	10.1672	0.726	0.003	0	PIK36300.1	0	putative valine--tRNA ligase [Apostichopus japonicus]	VARS
Unigene112927	8	2.45357e-282	10.6311	0.479	0.002	1.8642e-277	XP_022802613.1	5.3e-08	uncharacterized protein LOC111340095 [Stylophora pistillata]	UP_LOC111340095
Unigene112926	8	1.1136e-213	10.5725	0.37	0.002	8.46103e-209	XP_022802613.1	5.1e-08	uncharacterized protein LOC111340095 [Stylophora pistillata]	UP_LOC111340095
Unigene9812	8	1.5999e-136	8.76908	0.205	0	1.21558e-131	KAF5304192.1	1.4e-06	hypothetical protein FQR65_LT18893 [Abscondita terminalis]	HP_FQR65_LT18893
Unigene41079	9	1.13322e-20	7.44677	0.056	0.001	8.61009e-16	XP_033632183.1	2.8e-105	minichromosome maintenance domain-containing protein 2-like [Asterias rubens] >XP_033632184.1 minichromosome maintenance domain-containing protein 2-like [Asterias rubens]	MCM2
CL3501.Contig2	9	2.85986e-14	7.45656	0.037	0.001	2.17289e-09	PIK60460.1	7.1e-142	secretagogin-like protein, partial [Apostichopus japonicus]	SEGN
CL4144.Contig1	9	1.50968e-11	8.27315	0.037	0.001	1.14704e-06	XP_022097327.1	6.3e-89	adhesion G-protein coupled receptor D1-like isoform X2 [Acanthaster planci]	ADGRD1_X2
CL11039.Contig5	9	9.89433e-10	7.46338	0.037	0.001	7.51761e-05	XP_033111807.1	7.2e-140	fatty acid amide hydrolase-like [Anneissia japonica]	FAAH
CL4144.Contig2	9	1.014e-09	8.17346	0.037	0.001	7.70431e-05	XP_022097327.1	9.1e-88	adhesion G-prote	ADGRD1_X2

### Sheet: Unfiltered annotation
Gene_ID	p-value	avg_log2FC	pct.1	pct.2	p_val_adj	cluster	Annotation_ID	E-value	Annotation
CL5014.Contig2	8.5e-19	0.620364	0.968	0.984	2.03456e-15	0	YP_003457267.1	7.6e-193	cytochrome b [Holothuria forskali] >CBH40176.1 cytochrome b [Holothuria forskali]
CL30.Contig66	7.8926e-14	0.615261	0.628	0.59	5.99672e-09	0	NA		NA
Unigene68553	1.87839e-13	0.6119	0.763	0.774	1.42718e-08	0	YP_003457265.1	1.4e-298	NADH dehydrogenase subunit 5 [Holothuria forskali] >CBH40174.1 NADH dehydrogenase subunit 5 [Holothuria forskali]
Unigene156	6.12991e-12	0.661502	0.772	0.832	4.65744e-07	0	YP_003457274.1	3.3e-102	ATP synthase F0 subunit 6 [Holothuria forskali] >CBH40183.1 ATPase subunit 6 [Holothuria forskali]
Unigene2681	5.42055e-08	3.54199	0.022	0.003	0.00411848	0	PIK58391.1	5.6e-165	hypothetical protein BSL78_04709, partial [Apostichopus japonicus]
Unigene98546	1.30257e-19	10.1804	0.03	0	9.89678e-15	1	XP_003114013.1	1.9e-07	hypothetical protein CRE_27453 [Caenorhabditis remanei] >EFP05351.1 hypothetical protein CRE_27453 [Caenorhabditis remanei]
Unigene21075	1.77085e-17	9.8334	0.027	0	1.34548e-12	1	VDM43795.1	3.1e-09	unnamed protein product [Toxocara canis]
Unigene99232	4.57759e-11	10.8835	0.016	0	3.478e-06	1	PIK46394.1	6.5e-09	hypothetical protein BSL78_16743 [Apostichopus japonicus]
CL10648.Contig33	5.4165e-10	10.0943	0.014	0	4.1154e-05	1	PIK58523.1	9.3e-171	putative techylectin-5B-like [Apostichopus japonicus]
Unigene113530	6.44584e-09	12.0545	0.012	0	0.000489748	1	PIK55696.1	5.9e-11	hypothetical protein BSL78_07402 [Apostichopus japonicus]
Unigene47716	6.15427e-11	7.66151	0.015	0	4.67596e-06	2	PIK45716.1	1e-54	hypothetical protein BSL78_17422 [Apostichopus japonicus]
CL8027.Contig4	3.2862e-08	7.71991	0.011	0	0.00249682	2	NA		NA
CL9794.Contig2	3.2862e-08	7.95864	0.011	0	0.00249682	2	PIK60459.1	6.8e-117	hypothetical protein BSL78_02568 [Apostichopus japonicus]
Unigene1009	3.2862e-08	7.74674	0.011	0	0.00249682	2	NA		NA
Unigene99273	3.2862e-08	8.10317	0.011	0	0.00249682	2	NA		NA
Unigene5887	1.01015e-09	7.65127	0.013	0	7.67503e-05	3	NA		NA
Unigene34377	1.01015e-09	6.8234	0.013	0	7.67503e-05	3	NA		NA
Unigene65035	1.01015e-09	6.81308	0.013	0	7.67503e-05	3	NA		NA
Unigene22804	2.47935e-08	6.64297	0.011	0	0.00188379	3	PIK47283.1	2.3e-24	hypothetical protein BSL78_15861, partial [Apostichopus japonicus]
Unigene57568	2.47935e-08	7.2232	0.011	0	0.00188379	3	PIK43110.1	4.8e-53	putative adenosine receptor A3-like [Apostichopus japonicus]
CL4282.Contig6	2.95678e-15	5.85959	0.029	0.001	2.24653e-10	4	PIK51146.1	8.2e-18	putative cystine
CL4487.Contig2	8.3834e-14	6.62003	0.027	0.001	6.36962e-09	4	PIK46150.1	1e-236	T-box transcription factor Tbx2
Unigene79584	3.75464e-09	9.1005	0.012	0	0.000285274	4	NA		NA
Unigene95829	3.75464e-09	8.98284	0.012	0	0.000285274	4	NA		NA
Unigene72901	5.26204e-09	8.09394	0.015	0	0.000399805	4	NA		NA
Unigene47249	7.87285e-34	11.2443	0.048	0	5.98171e-29	5	PIK54973.1	1e-53	hypothetical protein BSL78_08112 [Apostichopus japonicus]
CL9485.Contig1	3.64664e-19	10.5837	0.026	0	2.77068e-14	5	NA		NA
CL6326.Contig1	2.81593e-13	10.2906	0.017	0	2.13951e-08	5	NA		NA
Unigene47845	2.81593e-13	9.68581	0.017	0	2.13951e-08	5	XP_003728220.1	0	uncharacterized protein LOC100892659 [Strongylocentrotus purpuratus]
CL9449.Contig7	2.5591e-10	9.9592	0.013	0	1.94438e-05	5	NA		NA
Unigene62585	7.00214e-77	11.9877	0.11	0	5.32016e-72	6	PIK57098.1	1.1e-172	bone morphogenetic protein [Apostichopus japonicus]
CL7707.Contig3	5.14587e-68	12.021	0.097	0	3.90978e-63	6	NA		NA
CL7817.Contig1	5.14587e-68	12.0892	0.097	0	3.90978e-63	6	NA		NA
CL1319.Contig1	2.6572e-50	11.608	0.071	0	2.01891e-45	6	NA		NA
Unigene87495	5.00314e-37	11.4364	0.052	0	3.80133e-32	6	NA		NA
CL10859.Contig5	7.00347e-234	9.92556	0.362	0.001	5.32117e-229	7	PIK57931.1	1.1e-114	Matrix metalloproteinase-16 [Apostichopus japonicus]
Unigene56964	2.58644e-83	11.1842	0.117	0	1.96515e-78	7	PIK50758.1	8.6e-103	putative deleted in malignant brain tumors 1 protein-like [Apostichopus japonicus]
Unigene61248	1.26785e-53	10.9639	0.074	0	9.63302e-49	7	NA		NA
Unigene61252	6.39e-24	8.72113	0.032	0	4.85506e-19	7	NA		NA
Unigene108189	6.39e-24	9.24925	0.032	0	4.85506e-19	7	PIK50374.1	2.4e-32	putative nesprin-1 [Apostichopus japonicus]
Unigene4495	0	11.6601	0.534	0.002	0	8	NA		NA
Unigene18764	4.09281e-291	14.4225	0.411	0	3.10968e-286	8	NA		NA
CL9857.Contig9	1.56503e-184	13.1786	0.26	0	1.18909e-179	8	NA		NA
CL9857.Contig14	9.51883e-50	11.2956	0.068	0	7.23231e-45	8	NA		NA
CL9312.Contig2	1.61565e-30	11.3698	0.041	0	1.22755e-25	8	NA		NA
CL1468.Contig1	6.6244e-31	8.66586	0.074	0.001	5.03316e-26	9	NA		NA
CL9230.Contig13	8.4201e-19	8.17532	0.037	0	6.39751e-14	9	NA		NA
Unigene22941	2.85986e-14	10.7116	0.037	0.001	2.17289e-09	9	NA		NA
CL4144.Contig1	1.50968e-11	8.27315	0.037	0.001	1.14704e-06	9	XP_022097327.1	6.3e-89	adhesion G-protein coupled receptor D1-like isoform X2 [Acanthaster planci]
Unigene15209	1.50968e-11	8.58144	0.037	0.001	1.14704e-06	9	NA		NA
