## Supplementary material for "Single-cell transcriptomics reveals transcriptional diversity of sea cucumber perivisceral fluid coelomocytes": Table S5

### Sheet: Feuil1
Gene_ID	p_val	p_val_adj	avg_log2FC	pct.1	pct.2	Annotation_ID (Nr)	Evalue	Annotation	Abbreviation	1_PF	1_HF	2_PF	2_HF	3_PF	3_HF
Unigene61952	0	0	7.03777	0.974	0.063	PIK45888.1	0	putative alpha-1 collagen isoform X4 [Apostichopus japonicus]	Collagen α1	0.42	27	0.43	9.92	0.35	3.73
Unigene54597	0	0	7.35586	0.606	0.011	PIK59180.1	8.8e-297	putative limulus clotting factor C [Apostichopus japonicus]	Limulus clotting factor C	0.12	5.21	0.29	6.87	0.29	4.47
CL3307.Contig5	0	0	7.84075	0.548	0.006	NA			NA	0	3.44	0	0.03	0.12	2.89
CL3307.Contig4	4.32608e-154	3.28691e-149	6.72778	0.277	0.003	NA			NA	0.07	2.45	0.09	0.98	0.05	1.54
Unigene19170	2.02186e-152	1.53619e-147	8.60694	0.265	0.003	XP_796900.2	1.2e-40	insulin-like growth factor-binding protein 7 [Strongylocentrotus purpuratus]	IGFBP7	0.01	1.93	0.01	0.42	0	0.17
Unigene33050	5.38753e-142	4.09339e-137	5.70073	0.277	0.004	NA			NA	0.19	12.72	0.33	12.13	2.05	12.42
CL11164.Contig5	6.33946e-132	4.81666e-127	5.68593	0.348	0.013	AMW91774.1	0	NOS [Apostichopus japonicus]	NOS	0.22	3.07	0.06	3.36	0.03	1.56
CL10607.Contig6	1.73809e-90	1.32058e-85	6.70427	0.168	0.002	PIK52891.1	2.7e-173	hypothetical protein BSL78_10241 [Apostichopus japonicus]	Hypothetical protein BSL78_10241	0.01	1.15	0.04	0.71	0.06	0.49
CL10607.Contig5	6.27741e-84	4.76951e-79	7.84328	0.148	0.002	PIK52891.1	1.9e-172	hypothetical protein BSL78_10241 [Apostichopus japonicus]	Hypothetical protein BSL78_10241	0.02	0.62	0.05	1.03	0.09	0.26
CL848.Contig1	2.79218e-75	2.12147e-70	6.97397	0.135	0.002	ADX20707.1	1.4e-177	astacin [Apostichopus japonicus]	Astacin	0	0.02	0	0.03	0	0.02
CL1319.Contig6	1.23242e-72	9.3638e-68	7.95028	0.116	0.001	PIK39899.1	1e-161	putative secreted frizzled-related protein 3-like [Apostichopus japonicus]	sFRP3-like	0.01	3.26	0.01	0.94	0.06	0.31
CL1319.Contig2	5.27436e-69	4.00741e-64	9.03203	0.116	0.001	NA			NA	0.04	1.27	0	0.45	0.02	0.01
CL5071.Contig2	2.43948e-61	1.85349e-56	7.12665	0.11	0.001	PIK40213.1	3.9e-267	Frizzled7 [Apostichopus japonicus]	Frizzled7	0.85	3.24	0.3	2.46	0.53	3.5
CL1727.Contig4	1.2338e-51	9.37431e-47	6.34082	0.09	0.001	NA			NA	0.04	0.41	0.01	0.46	0.09	0.69
CL2384.Contig1	7.85094e-51	5.96506e-46	8.11674	0.084	0.001	PIK46741.1	1.7e-263	hypothetical protein BSL78_16405, partial [Apostichopus japonicus]	Hypothetical protein BSL78_16405	0	0.17	0	0.07	0	0.08
CL7449.Contig1	2.70648e-50	2.05636e-45	9.75074	0.077	0	PIK62291.1	4.2e-217	putative transforming growth factor-beta-induced protein ig-h3-like [Apostichopus japonicus]	TGFBI-like	0.06	18.06	0.02	16.26	0.87	4.31
Unigene27186	1.71168e-46	1.30052e-41	8.36447	0.077	0.001	NA			NA	0.1	3.11	0.02	1.62	0.53	1.21
CL1319.Contig7	7.07523e-46	5.37569e-41	11.2892	0.065	0	NA			NA	0	0.79	0.02	0.34	0.01	0
CL1228.Contig2	7.64809e-46	5.81094e-41	5.58989	0.071	0	XP_022086572.1	0	slit homolog 2 protein-like isoform X1 [Acanthaster planci]	Slit2-like	0.01	0.24	0.03	0.28	0.06	0.14
CL8220.Contig1	4.05768e-43	3.08299e-38	6.50654	0.077	0.001	NA			NA	0.54	64.16	0.16	2.7	1.79	0.98
CL6858.Contig1	1.72018e-41	1.30698e-36	7.97804	0.065	0	KOF72622.1	9.6e-06	hypothetical protein OCBIM_22039196mg [Octopus bimaculoides]	Hypothetical protein OCBIM_22039196	0.01	1.53	0	0.16	0.01	0.01
CL1319.Contig5	1.88154e-41	1.42957e-36	10.1856	0.058	0	NA			NA	0	0.28	0.01	0.26	0	0
CL1609.Contig2	1.88154e-41	1.42957e-36	10.7763	0.058	0	PIK35538.1	9.2e-223	putative angiotensin-converting enzyme isoform X3 [Apostichopus japonicus]	ACE isoform X3	0.06	7.17	0.03	16.82	0.01	4.45
CL4027.Contig2	3.30986e-39	2.5148e-34	6.27067	0.097	0.003	NA			NA	0	0.4	0	0.03	0	1
Unigene52616	6.61532e-39	5.02625e-34	6.63063	0.071	0.001	XP_022107425.1	8e-154	ammonium transporter Rh type B-like isoform X4 [Acanthaster planci]	Ammonium transporter Rh-B	0.01	1.83	0.01	0.2	0.1	0.15
Unigene56976	1.21152e-37	9.20497e-33	5.42555	0.077	0.002	PIK52066.1	1.4e-145	hypothetical protein BSL78_11018, partial [Apostichopus japonicus]	Hypothetical protein BSL78_11018	0.46	3.15	0.05	3.63	0.47	2.94
Unigene66961	5.00314e-37	3.80133e-32	11.2009	0.052	0	ALI93841.1	3.9e-214	Hes [Holothuria glaberrima]	Hes	0	1.15	0.03	0.36	0.18	0.62
CL4608.Contig1	3.45468e-36	2.62483e-31	6.58892	0.071	0.001	NA			NA	0	1.63	0	0.03	0	0.02
Unigene5252	6.00146e-36	4.55985e-31	5.14815	0.097	0.004	PIK52473.1	1.3e-202	putative matrix metalloproteinase-14 [Apostichopus japonicus]	MMP-14	0.06	5.32	0.17	58.4	0.09	5.14
Unigene57049	2.37139e-35	1.80175e-30	6.20701	0.084	0.003	PIK43615.1	5.7e-278	hypothetical protein BSL78_19526 [Apostichopus japonicus]	Hypothetical protein BSL78_19526	0.29	10.07	0.24	9.9	1.77	14.69
Unigene69746	8.82094e-35	6.70206e-30	7.52632	0.065	0.001	PIK41694.1	2.2e-142	putative excitatory amino acid transporter 1 [Apostichopus japonicus]	EAAT1	0	0.29	0	0.08	0.03	0.49
CL4203.Contig2	9.72481e-33	7.38881e-28	8.64119	0.052	0	NA			NA	0.04	2.37	0	0.34	0.04	0.4
Unigene40819	9.72481e-33	7.38881e-28	8.66384	0.052	0	XP_013382653.1	1.3e-134	zinc finger protein OZF-like isoform X1 [Lingula anatina]	Zinc finger OZF-like	0.02	0.33	0.01	0.28	0.03	0.13
CL7563.Contig5	3.6868e-31	2.8012e-26	5.22272	0.09	0.004	PIK34629.1	3e-230	hypothetical protein BSL78_28548, partial [Apostichopus japonicus]	Hypothetical protein BSL78_28548	0.03	1.09	0.01	1.09	0.02	0.65
Unigene57302	2.65664e-29	2.01849e-24	7.27284	0.052	0.001	NA			NA	0.02	0.97	0	0.09	0.02	0.17
CL7563.Contig1	1.75508e-28	1.33349e-23	5.43817	0.077	0.003	PIK34629.1	3e-230	hypothetical protein BSL78_28548, partial [Apostichopus japonicus]	Hypothetical protein BSL78_28548	0.21	4.22	0.1	4.43	0.15	1.24
Unigene85300	3.56197e-28	2.70635e-23	10.1722	0.039	0	XP_003727980.2	8.6e-80	uncharacterized protein LOC100893346 [Strongylocentrotus purpuratus]	Uncharacterized protein LOC100893346	0	0.16	0	0.09	0	0.02
Unigene58907	4.1833e-28	3.17843e-23	7.09207	0.058	0.001	NA			NA	0.02	2.01	0	0.16	0.05	0.09
Unigene40655	4.34578e-25	3.30188e-20	7.92314	0.045	0.001	XP_022106027.1	2.9e-55	transforming growth factor-beta-induced protein ig-h3-like [Acanthaster planci] >XP_022106028.1 LIM domain transcription factor LMO4.2-like [Acanthaster planci] >XP_022106029.1 LIM domain transcription factor LMO4.2-like [Acanthaster planci]	LMO4.2-like	0.03	0.59	0	0.49	0.01	0.74
CL1142.Contig5	5.19094e-24	3.94403e-19	6.61984	0.039	0	PIK48933.1	0	putative glutamate receptor 3, partial [Apostichopus japonicus]	GluR3 (glutamate receptor)	0.01	4.82	0	6.01	0.07	2.7
CL11077.Contig1	5.30738e-24	4.03249e-19	5.44258	0.039	0	XP_022088269.1	4e-67	troponin I-like isoform X2 [Acanthaster planci]	Troponin I-like	0	0.02	0	5.63	0	0.04
CL1609.Contig1	9.59401e-24	7.28943e-19	9.68575	0.032	0	PIK37294.1	4.4e-182	putative angiotensin-converting enzyme [Apostichopus japonicus]	ACE	0.01	3.52	0	1.26	0.03	6.38
CL971.Contig3	9.60125e-24	7.29494e-19	4.30934	0.071	0.004	NA			NA	7.65	37.12	3.5	44.05	6.5	75.44
CL10982.Contig4	3.24293e-23	2.46394e-18	4.15133	0.116	0.012	PIK52473.1	1.1e-202	putative matrix metalloproteinase-14 [Apostichopus japonicus]	MMP-14	0.01	3.8	0	4.47	0.01	0.43
Unigene67236	5.35036e-21	4.06515e-16	4.71498	0.058	0.003	NA			NA	0	0.5	0	0.34	0.02	0.06
Unigene61698	1.04855e-19	7.9668e-15	8.60172	0.032	0	AEP25603.1	2e-13	bone morphogenic protein 1 [Holothuria glaberrima]	BMP1	0	0.61	0	0.9	0.02	0.16
Unigene42333	1.05993e-19	8.05324e-15	7.14804	0.032	0	PIK42282.1	1.5e-98	putative extracellular tyrosine-protein kinase PKDCC [Apostichopus japonicus]	PKDCC	0.01	14.65	0.03	24.13	1.24	12.25
CL5333.Contig2	1.15397e-19	8.76773e-15	4.04732	0.058	0.003	XP_022104410.1	0	low-density lipoprotein receptor-related protein 2-like isoform X2 [Acanthaster planci]	LRP2-like	0.07	1.31	0.04	0.91	0.1	0.35
CL10607.Contig4	2.61918e-19	1.99002e-14	9.44601	0.026	0	XP_015924595.1	8.6e-17	uncharacterized protein LOC107452600, partial [Parasteatoda tepidariorum]	Uncharacterized protein LOC107452600	0	0.1	0	1.2	0	0.16
CL11077.Contig3	2.61918e-19	1.99002e-14	9.43721	0.026	0	XP_033645676.1	8.8e-72	troponin I-like isoform X1 [Asterias rubens]	Troponin I-like	0.02	0.87	0	1.02	0	0.69
Unigene11035	6.97852e-19	5.30221e-14	3.70066	0.052	0.002	PIK42742.1	7.2e-36	putative RNA-directed DNA polymerase from transposon BS [Apostichopus japonicus]	Reverse transcriptase from transposon BS	0.01	0.16	0	0.64	0.09	0.18
Unigene25926	1.79167e-18	1.36129e-13	5.64693	0.039	0.001	NA			NA	0.01	0.02	0.12	1.18	0.09	0.33
Unigene68952	8.88328e-17	6.74943e-12	4.16628	0.032	0.001	NA			NA	0.03	3.74	0.05	6.61	0.77	10.27
CL1304.Contig5	1.07327e-16	8.15458e-12	3.59775	0.071	0.006	PIK49997.1	0	hypothetical protein BSL78_13129, partial [Apostichopus japonicus]	Hypothetical protein BSL78_13129	0.01	0.12	0.02	0.37	0.01	0.13
Unigene64509	1.51967e-16	1.15463e-11	5.46546	0.039	0.001	NA			NA	0	0.42	0	1.26	0	0.15
Unigene35632	2.37498e-16	1.80449e-11	3.4277	0.123	0.02	PIK42440.1	1.3e-203	putative neuronal cell adhesion molecule isoform X3 [Apostichopus japonicus]	NCAM isoform X3	0.13	2.91	0.04	0.38	0.07	0.37
Unigene108690	2.03222e-15	1.54406e-10	9.00796	0.026	0	NA			NA	0	0.12	0	0.03	0	0.02
Unigene41054	2.0534e-15	1.56015e-10	6.60331	0.026	0	NA			NA	0.08	1.4	0.09	3.45	0.03	2.17
CL4279.Contig2	7.32853e-15	5.56814e-10	9.39725	0.019	0	NA			NA	0.02	0.15	0	0.28	0.03	0.03
CL5601.Contig1	7.32853e-15	5.56814e-10	9.98961	0.019	0	NA			NA	0	0.7	0.01	0.47	0.01	0.18
CL7600.Contig2	7.32853e-15	5.56814e-10	9.63314	0.019	0	PIK56166.1	0	putative thrombospondin-1 [Apostichopus japonicus]	Thrombospondin-1	0.03	1.63	0	0.95	0.01	0.42
Unigene56029	1.19443e-14	9.07513e-10	7.18832	0.032	0.001	NA			NA	0	0.76	0	1.28	0	0.32
Unigene96341	8.34412e-13	6.33978e-08	5.64542	0.026	0.001	NA			NA	0	0	0	0	0	0
CL10928.Contig9	7.43289e-12	5.64743e-07	3.86319	0.065	0.008	PIK36185.1	0	putative latrophilin-2 isoform X9 [Apostichopus japonicus]	Latrophilin-2	0.21	3.52	0.03	6.35	0.1	5.77
CL10512.Contig13	1.39452e-11	1.05954e-06	4.81511	0.032	0.002	XP_022082646.1	6.7e-241	semaphorin-5A-like isoform X4 [Acanthaster planci]	Semaphorin-5A	0.18	1.8	0.18	1.57	0.56	3.05
Unigene66947	3.49609e-11	2.65629e-06	4.52834	0.019	0	XP_030855345.1	2.4e-288	inactive tyrosine-protein kinase 7 [Strongylocentrotus purpuratus]	Inactive PTK7	0.02	2.43	0.01	1.92	0.23	1.73
CL429.Contig5	6.05235e-11	4.59852e-06	5.02586	0.026	0.001	PIK51480.1	2.1e-165	putative organic cation transporter protein isoform X2 [Apostichopus japonicus]	OCT (organic cation transporter)	0.02	1.23	0.02	0.8	0.01	0.05
Unigene67747	6.05235e-11	4.59852e-06	4.9039	0.026	0.001	NA			NA	0	0.82	0.02	0.61	0	0.56
Unigene70162	1.79277e-10	1.36213e-05	4.7592	0.032	0.002	XP_034400227.1	6.6e-17	uncharacterized protein DDB_G0271670-like, partial [Cyclopterus lumpus]	Uncharacterized DDB_G0271670-like	0	0.3	0	0.26	0	0.07
Unigene52605	3.50804e-10	2.66537e-05	2.9358	0.058	0.007	NA			NA	0.04	0.99	0.02	0.47	0.01	0.07
Unigene57287	6.86929e-10	5.21922e-05	3.71626	0.058	0.008	NA			NA	0	0.11	0	0.92	0	0.36
Unigene49155	1.48463e-09	0.000112801	4.20878	0.032	0.002	PIK46614.1	1.3e-120	putative multiple epidermal growth factor-like domains protein 10, partial [Apostichopus japonicus]	MEGF10-like	0	2.86	0	0.85	0.04	0.28
Unigene45239	1.53177e-09	0.000116383	4.08545	0.026	0.001	PIK40673.1	1.1e-72	15-hydroxyprostaglandin dehydrogenase [Apostichopus japonicus]	15-PGDH	0.01	0.12	0	0.51	0	0.06
CL3439.Contig1	5.48604e-09	0.000416824	6.35751	0.019	0.001	PIK60937.1	0	putative muscle M-line assembly protein unc-89 [Apostichopus japonicus]	UNC-89	0	0.13	0.01	0.18	0.01	0.13
Unigene4165	5.61435e-09	0.000426572	4.35609	0.019	0.001	NA			NA	0.03	2.63	0	2.16	0	1.54
Unigene6699	4.19905e-08	0.0031904	3.87318	0.032	0.003	AYL88761.1	0	type V collagen, partial [Apostichopus japonicus]	Collagen V	0.22	9.28	0.07	2.63	0.21	2.6
